# *Plasmodium falciparum* invasion ligand gene transcript profiles in different populations

**DOI:** 10.64898/2026.04.15.718653

**Authors:** Elena Lantero-Escolar, Lindsay B. Stewart, Balbir Singh, Antoine Claessens, Alfred Amambua-Ngwa, David J. Conway

## Abstract

*Plasmodium falciparum* merozoites invade erythrocytes using various ligand-receptor interactions. Important ligands encoded by the *eba* and *Rh* gene families have varying expression levels in different parasite isolates, affecting their vaccine candidacy. Analyses of clinical isolates from endemic areas in Africa have indicated that most variation in these expression profiles exists within each local area, and only minor differences are seen between areas, although comparisons with non-African populations have not previously been performed. To enable this, relative transcript levels of three *eba* genes and five *Rh* genes have been analysed in new population samples, Malaysian isolates sampled from Sabah State in Borneo prior to endemic malaria elimination, and Gambian isolates, cultured under the same conditions to harvest schizonts for reverse transcription quantitative PCR assays. Significant differences between these populations were seen for three of the ligand genes, levels of *eba175* being higher in Malaysia, while levels of *eba181* and *Rh2b* were lower in Malaysia. The gene transcript profiles did not differ between single genotype and or multiple-genotype isolates. The distinctness of the Malaysian population expression profile was also supported by comparing previous data on clinical isolates from Ghana. In tests for correlation with previously determined parasite multiplication rates, *eba181* transcript levels correlated positively among Malaysian isolates but not among Gambian isolates. These findings suggest that expression of three *P. falciparum* merozoite ligands involved in invasion may be regionally differentiated, and further analysis of Asian parasite populations would be important if vaccines based on these candidates are to be considered for future use.
