## Supplementary Table 1 for "*Plasmodium falciparum* invasion ligand gene transcript profiles in different populations"

### Sheet: DataSheet
		Percentages of invasion ligand transcripts								Parasite Multiplication Rate		Genotypic Mixedness	Days in culture
		eba175	eba140	eba181	Rh1	Rh2a	Rh2b	Rh4	Rh5	PMR	95% CI	Single (S) or Mixed (M)
The Gambia	INV485	14.1714	39.8688	16.1284	4.50249	10.8065	3.70487	2.17139	8.64616			S	34
	INV492	28.5158	15.4138	14.5229	7.59017	17.9822	5.54236	1.642	8.79084			M	34
	INV493	37.6253	19.4744	14.0655	4.65706	7.22875	7.96435	1.45593	7.52874			M	34
	INV494	30.434	18.6433	18.5333	5.76187	13.4806	5.77346	2.18438	5.18912	2.9	2.2 - 3.7	M	34
	INV497	22.8932	18.4129	16.2268	6.74701	21.8442	2.98652	2.1246	8.76478	1.5	1.4 - 1.7	M	34
	INV499	20.9505	20.287	15.8635	4.45268	17.0333	11.1336	3.43001	6.84934	1.6	1.5 - 2.2	M	34
	INV503	2.72875	13.565	37.3379	6.75131	16.9849	7.07528	2.66735	12.8894			M	34
	INV504	19.0816	16.4218	13.3839	7.05632	26.8792	7.47693	3.02001	6.68021			S	34
	INV507	34.1316	21.9016	4.90192	11.4341	6.41135	11.1371	6.74225	3.34008	1.7	1.4 - 2.1	M	34
	INV508	15.0782	60.6181	9.12801	3.25369	3.23765	3.51226	2.4642	2.70789	1.7	1.4 - 2.2	M	34
	INV513	27.8859	17.5604	20.3922	6.46787	8.50247	10.0686	6.44447	2.67803	2.8	2.3 - 3.4	M	25
	INV515	35.7659	15.7724	13.4771	7.35414	11.3595	6.29848	7.31625	2.65627	2.7	2.4 - 3.1	M	25
	INV516	31.577	51.9948	5.42353	2.41299	1.17262	3.45038	3.17555	0.793163	4.5	3.7 - 5.4	M	25
	INV517	32.3731	30.6665	19.436	0.542815	5.62797	4.56865	5.13598	1.64904	2	1.8 - 2.2	M	25
	INV518	34.1224	23.3618	13.4764	5.23992	5.83536	8.67553	6.77685	2.51175	3.5	1.6 - 2.5	S	25
	INV519	40.7455	8.48651	16.0922	6.25697	6.96799	10.3594	8.09222	2.99928	4.42	3.8 - 5.2	M	25
	INV523	26.1192	17.4752	17.3814	3.80762	12.2305	5.98916	2.70216	14.2947	5	3.6 - 7.7	S	13
	INV528	26.3644	21.5623	8.82599	8.42026	19.606	3.3992	2.15654	9.66525	4.2	3.8 - 4.7	M	17
	INV529	33.6884	18.0542	12.2096	4.99261	14.2545	5.27786	2.18652	9.33635	4.6	3.5 - 5.9	M	11
	INV531	26.7133	12.2274	27.1145	4.40467	9.28907	8.74722	5.88664	5.6172	2.5	2.0 - 3.1	M	18
Malaysia	INV462	38.9692	34.8624	4.31188	7.79725	5.34904	0	4.73804	3.97221	3.89583	3.5 - 4.4	M	34
	INV463	44.4425	39.8529	5.11636	5.05882	2.57302	0	0.887184	2.06918	6.51929	5.9 - 7.2	S	31
	INV465	44.3267	30.3827	3.8921	11.3129	2.2203	3.4876	2.56342	1.81438	6.3	5.4 - 7.2	S	30
	INV467	56.0921	14.6194	5.64405	11.1033	2.65095	5.46161	2.23564	2.19294	6.88018	5.8 - 8.1	S	35
	INV468	37.158	42.5025	3.79199	4.92271	4.07662	3.68923	1.73529	2.12367	4.52898	3.9 - 5.3	M	34
	INV470	39.365	41.4968	5.59965	4.07007	5.36008	0	1.33911	2.7693	5.26744	4.0 - 7.0	S	35
	INV471	40.8416	39.0028	2.63448	6.75578	6.52168	0	1.44718	2.79643	3.75319	3.3 - 4.3	S	34
	INV472	51.4325	25.532	3.76755	7.72118	6.66923	0	1.81627	3.06133	5.23118	4.3 - 6.3	S	35
	INV473	28.2261	43.5515	4.34496	10.5751	2.39031	5.61332	2.71699	2.58165	3.57	2.7 - 3.4	M	30
	INV477	33.4601	43.2449	3.89086	8.24222	4.03754	0	0.959169	6.16522	4.11339	3.3 - 5.2	S	27
	INV478	45.7327	40.2742	2.23277	2.58001	3.35305	1.63135	1.47116	2.7247	2.52	2.1 - 3.1	S	31
	INV479	61.0833	23.7796	2.3584	3.06016	4.70558	0	1.30077	3.71222	1.60472	1.4 - 1.8	S	31
	INV482	63.1711	26.1666	1.56263	1.99136	2.92492	0	0.941144	3.24224			M	31
	INV483	16.1455	74.5892	1.08571	2.23088	1.55342	1.33239	1.45907	1.60381	2.55859	2.0 - 3.3	M	31
	INV533	43.1956	12.2717	4.15743	8.32736	14.0226	4.29782	3.01961	10.7078	4.94	3.8 - 6.5	S	17
	INV534	30.0296	10.9858	6.13909	7.14991	28.4343	0	3.03733	14.224	4.2	3.4 - 5.3	S	17
	INV536	40.9869	14.7268	16.3249	3.50026	8.86035	1.96414	2.1206	11.5161			S	13
	INV538	31.8019	19.9817	7.68458	4.92104	19.9616	0	3.92256	11.7266	6.07	5.2 - 7.0	M	17
	INV539	26.9493	22.8632	7.18118	4.39165	17.2228	1.5565	4.11973	15.7156	5.24	4.6 - 5.6	S	13
	INV541	31.6275	16.0649	12.0393	9.4752	14.4706	2.63973	2.27569	11.4071	5	4.4 - 5.7	S	18
	INV543	33.0078	30.5227	5.55441	7.99862	10.1272	4.69337	3.67233	4.42355	5.8	4.5 - 7.4	S	13
